# Reconstructing the genetic history of Kra-Dai speakers from Thailand

**DOI:** 10.1101/2022.06.30.498332

**Authors:** Piya Changmai, Jan Kočí, Pavel Flegontov

## Abstract

Genetic history of the Thai people and, more generally, speakers of the Kra-Dai languages (also known as Tai-Kadai languages) in Thailand remains a topic of debate. Recently, Kutanan *et al*.^1^ analyzed genome-wide genetic data for dozens of present-day human populations from Thailand and surrounding countries and concluded that the Central Thai, Southern Thai, and Malay from Southern Thailand are genetically continuous with Austroasiatic speakers such as Mon, and thus the advent of Kra-Dai and Austronesian languages to Central and Southern Thailand was overwhelmingly a result of cultural rather than genetic diffusion. We re-analyzed the genetic data reported by Kutanan *et al*.^1^ using an advanced technique for inferring admixture graph models, using autosomal haplotypes, and other methods. We did not reproduce the results by Kutanan *et al*.^1^, and our analyses revealed a more complex picture of the genetic history of Kra-Dai speakers and other populations of Thailand.
