## Supplemental Table 1 for "Reconstructing the genetic history of Kra-Dai speakers from Thailand"

### Sheet: dataset composition
group/individual label	meta-population	n	language family	country	reference							abbreviation	meta-population name
Mbuti	AFR	10	Nilo-Saharan / Niger-Congo	Congo	Patterson et al., 2012							AFR	African
Akha	ESEA	31	Sino-Tibetan	Thailand	Changmai et al., 2022							ESEA	East and Southeast Asian
Atayal	ESEA	10	Austronesian	Taiwan	Lazaridis et al., 2014							EUR	European
Bajo	ESEA	10	Austronesian	Indonesia	Skoglund et al., 2016							NEGM	Mainland Southeast Asian Negrito
Black Tai	ESEA	7	Kra-Dai	Thailand	Kutanan et al., 2021							NEGA	Andamanese Negrito (Andamanese hunter-gatherer, Onge)
Blang	ESEA	9	Austroasiatic	Thailand	Kutanan et al., 2021							SAS	South Asian
Borneo	ESEA	9	Austronesian	Indonesia	Qin and Stoneking 2015
Boy	ESEA	5	Kra-Dai	Vietnam	Liu et al., 2020
Bru	ESEA	0	Austroasiatic	Thailand	Kutanan et al., 2021
Bamar	ESEA	6	Sino-Tibetan	Myanmar	Skoglund et al., 2016
Cambodian	ESEA	9	Austroasiatic	Cambodia	Patterson et al., 2012
Central Thai	ESEA	14	Kra-Dai	Thailand	Kutanan et al., 2021																	Lue
Cham	ESEA	10	Austronesian	Vietnam	Liu et al., 2020
Colao	ESEA	12	Kra-Dai	Vietnam	Liu et al., 2020
Cong	ESEA	11	Sino-Tibetan	Vietnam	Liu et al., 2020
Dai	ESEA	10	Kra-Dai	China	Patterson et al., 2012
Dao	ESEA	12	Hmong-Mien	Vietnam	Liu et al., 2020
Dong	ESEA	20	Kra-Dai	China	Wang et al., 2021
Dong Hunan	ESEA	7	Kra-Dai	Chaina	Wang et al., 2021
Dusun	ESEA	2	Austronesian	Brunei	Mallick et al., 2016
Gelao	ESEA	10	Kra-Dai	China	Wang et al., 2021
Hakka Taiwan	ESEA	8	Sini-Tibetan	Taiwan	Skoglund et al., 2016
Han	ESEA	43	Sino-Tibetan	China	Patterson et al., 2012
Han Taiwan	ESEA	10	Sino-Tibetan	Taiwan	Skoglund et al., 2016
Hanhi	ESEA	11	Sino-Tibetan	Vietnam	Liu et al., 2020
Hmong	ESEA	10	Hmong-Mien	Vietnam	Changmai et al., 2022
Hmong Daw	ESEA	7	Hmong-Mien	Thailand	Kutanan et al., 2021
Hmong Njua	ESEA	8	Hmong-Mien	Thailand	Kutanan et al., 2021
Htin Mal	ESEA	10	Austroasiatic	Thailand	Lipson et al., 2018
Htin Pray	ESEA	11	Austroasiatic	Thailand	Kutanan et al., 2021
Igorot	ESEA	2	Austronesian	Philippines	Mallick et al., 2016
IuMien	ESEA	8	Hmong-Mien	Thailand	Kutanan et al., 2021
Japanese	ESEA	29	Japonic	Japan	Patterson et al., 2012
Kalueang	ESEA	7	Kra-Dai	Thailand	Kutanan et al., 2021
Kankanaey	ESEA	9	Austronesian	Philippines	Skoglund et al., 2016
Karen Padaung	ESEA	0	Sino-Tibetan	Thailand	Kutanan et al., 2021
Karen Pwo	ESEA	10	Sino-Tibetan	Thailand	Kutanan et al., 2021
Khmer	ESEA	10	Austroasiatic	Thailand	Changmai et al., 2022
Khmu	ESEA	26	Austroasiatic	Thailand	Kutanan et al., 2021
Khomu	ESEA	9	Austroasiatic	Vietnam	Liu et al., 2020
Khonmueang	ESEA	0	Kra-Dai	Thailand	Kutanan et al., 2021
Khuen	ESEA	7	Kra-Dai	Thailand	Kutanan et al., 2021
Kinh	ESEA	20	Austroasiatic	Vietnam	Lazaridis et al., 2014
Korean	ESEA	16	Koreanic	South Korea	Lazaridis et al., 2014
Kuy	ESEA	10	Austroasiatic	Thailand	Changmai et al., 2022
Lachi	ESEA	12	Kra-Dai	Vietnam	Liu et al., 2020
Lahu	ESEA	8	Sino-Tibetan	China	Patterson et al., 2012
Lao	ESEA	10	Kra-Dai	Laos	Skoglund et al., 2016
Lao Isan	ESEA	23	Kra-Dai	Thailand	Kutanan et al., 2021
Laotian	ESEA	30	Kra-Dai	Laos	Kutanan et al., 2021
Lawa	ESEA	10	Austroasiatic	Thailand	Changmai et al., 2022
Lawa Eastern	ESEA	10	Austroasiatic	Thailand	Kutanan et al., 2021
Lawa Western	ESEA	9	Austroasiatic	Thailand	Kutanan et al., 2021
Lebbo	ESEA	6	Austronesian	Indonesia	Skoglund et al., 2016
Li	ESEA	4	Kra-Dai	China	Wang et al., 2021
Lisu	ESEA	9	Sino-Tibetan	Thailand	Kutanan et al., 2021
Lolo	ESEA	9	Sino-Tibetan	Vietnam	Liu et al., 2020
Lue	ESEA	34	Kra-Dai	Thailand	Kutanan et al., 2021
Lue (Tai Lue)	ESEA	9	Kra-Dai	Thailand	Changmai et al., 2022
Malay	ESEA	5	Austronesian	Singapore	Skoglund et al., 2016
Malay (Thailand)	ESEA	15	Austronesian	Thailand	Kutanan et al., 2021
Mang	ESEA	11	Austroasiatic	Vietnam	Liu et al., 2020
Maonan	ESEA	17	Kra-Dai	China	Wang et al., 2021
Miao	ESEA	10	Hmong-Mien	China	Patterson et al., 2012
Mlabri	ESEA	10	Austroasiatic	Thailand	Lipson et al., 2018
Mon	ESEA	10	Austroasiatic	Thailand	Changmai et al., 2022
Mon	ESEA	49	Austroasiatic	Thailand	Kutanan et al., 2021
Mulam	ESEA	17	Kra-Dai	China	Wang et al., 2021
Muong	ESEA	10	Austroasiatic	Vietnam	Liu et al., 2020
Murut	ESEA	10	Austronesian	Brunei	Skoglund et al., 2016
Naxi	ESEA	9	Sino-Tibetan	China	Patterson et al., 2012
Nicobarese	ESEA	3	Austroasiatic	India	Nakatsuka et al., 2017
Nung	ESEA	12	Kra-Dai	Vietnam	Liu et al., 2020
Nyahkur	ESEA	9	Austroasiatic	Thailand	Changmai et al., 2022
Nyaw	ESEA	8	Kra-Dai	Thailand	Kutanan et al., 2021
Palaung	ESEA	0	Austroasiatic	Thailand	Kutanan et al., 2021
Pathen	ESEA	10	Hmong-Mien	Vietnam	Liu et al., 2020
Phuan	ESEA	0	Kra-Dai	Thailand	Kutanan et al., 2021
Phula	ESEA	12	Sino-Tibetan	Vietnam	Liu et al., 2020
Phutai	ESEA	0	Kra-Dai	Thailand	Kutanan et al., 2021
Qiang	ESEA	20	Sino-Tibetan	China	Wang et al., 2021
Saek	ESEA	0	Kra-Dai	Thailand	Kutanan et al., 2021
Semende	ESEA	10	Austronesian	Indonesia	Qin and Stoneking 2015
Sgaw Karen	ESEA	10	Sino-Tibetan	Thailand	Changmai et al., 2022
Shan	ESEA	0	Kra-Dai	Thailand	Kutanan et al., 2021
She	ESEA	10	Hmong-Mien	China	Patterson et al., 2012
Sherpa	ESEA	3	Sino-Tibetan	India	Nakatsuka et al., 2017
Sila	ESEA	11	Sino-Tibetan	Vietnam	Liu et al., 2020
Soa	ESEA	15	Austroasiatic	Thailand	Kutanan et al., 2021
Southern Thai	ESEA	16	Kra-Dai	Thailand	Kutanan et al., 2021
Tagalog	ESEA	4	Austronesian	Philippines	Skoglund et al., 2016
Tay	ESEA	12	Kra-Dai	Vietnam	Liu et al., 2020
Thai VN	ESEA	12	Kra-Dai	Vietnam	Liu et al., 2020
Tu	ESEA	10	Mongolic	China	Patterson et al., 2012
Tujia	ESEA	10	Sino-Tibetan	China	Patterson et al., 2012
Vietnamese	ESEA	9	Austroasiatic	Vietnam	Skoglund et al., 2016
Visayan	ESEA	3	Austronesian	Philippines	Skoglund et al., 2016
Yi	ESEA	10	Sino-Tibetan	China	Patterson et al., 2012
Yuan	ESEA	39	Kra-Dai	Thailand	Kutanan et al., 2021
Zhuang	ESEA	22	Kra-Dai	China	Wang et al., 2021
French	EUR	10	Indo-European	France	Patterson et al., 2012
Onge	NEGA	11	Andamanese	India	Lazaridis et al., 2014
Maniq	NEGM	9	Austroasiatic	Thailand	Changmai et al., 2022
Adi Dravider	SAS	8	Dravidian	India	Nakatsuka et al., 2017
Agarwal	SAS	31	Indo-European	India	Nakatsuka et al., 2017
Arunthatiar	SAS	15	Dravidian	India	Nakatsuka et al., 2017
Balochi	SAS	15	Indo-European	Pakistan	Patterson et al., 2012
Baniyas	SAS	5	Indo-European	India	Nakatsuka et al., 2017
Bengali	SAS	7	Indo-European	Bangladesh	Lazaridis et al., 2014
Bhil	SAS	8	Indo-European	India	Nakatsuka et al., 2017
Bhumihar	SAS	13	Indo-European	India	Nakatsuka et al., 2017
Brahmin Catholic Goa	SAS	13	Indo-European	India	Nakatsuka et al., 2017
Brahmin Catholic Kumta	SAS	6	Indo-European	India	Nakatsuka et al., 2017
Brahmin Tiwari	SAS	16	Indo-European	India	Lazaridis et al., 2014
Brahmin Vaidik	SAS	24	Indo-European	India	Nakatsuka et al., 2017
Brahui	SAS	19	Dravidian	Pakistan	Patterson et al., 2012
Burusho	SAS	25	LinguisticIsolate	Pakistan	Patterson et al., 2012
Chakkiliyan	SAS	14	Dravidian	India	Nakatsuka et al., 2017
Chaurasia	SAS	6	Indo-European	India	Nakatsuka et al., 2017
Coorghi	SAS	5	Dravidian	India	Nakatsuka et al., 2017
Dhobi	SAS	5	Indo-European	India	Nakatsuka et al., 2017
Gujarati1	SAS	14	Indo-European	India	Nakatsuka et al., 2017
Gujarati2	SAS	6	Indo-European	India	Nakatsuka et al., 2017
Gujjar	SAS	5	Indo-European	India	Nakatsuka et al., 2017
Hakki Pikki	SAS	8	Dravidian	India	Nakatsuka et al., 2017
Hallaki	SAS	6	Dravidian	India	Nakatsuka et al., 2017
Havik	SAS	5	Dravidian	India	Nakatsuka et al., 2017
Irula	SAS	6	Dravidian	India	Nakatsuka et al., 2017
Irula	SAS	6	Dravidian	India	Nakatsuka et al., 2017
Jew Cochin1	SAS	7	Dravidian	India	Nakatsuka et al., 2017
Jew Cochin2	SAS	6	Dravidian	India	Nakatsuka et al., 2017
Kalash	SAS	19	Indo-European	Pakistan	Patterson et al., 2012
Kallar	SAS	25	Dravidian	India	Nakatsuka et al., 2017
Kamboj	SAS	35	Indo-European	India	Nakatsuka et al., 2017
Kumhar	SAS	22	Indo-European	India	Nakatsuka et al., 2017
Lodhi	SAS	14	Indo-European	India	Lazaridis et al., 2014
Makrani	SAS	20	Indo-European	Pakistan	Patterson et al., 2012
Mala	SAS	15	Dravidian	India	Lazaridis et al., 2014
Malaikuarvar	SAS	7	Dravidian	India	Nakatsuka et al., 2017
Muslim Karnataka	SAS	6	Dravidian	India	Nakatsuka et al., 2017
Nadar	SAS	14	Dravidian	India	Nakatsuka et al., 2017
Naidu	SAS	7	Dravidian	India	Nakatsuka et al., 2017
Narikuruvar	SAS	7	Dravidian	India	Nakatsuka et al., 2017
Oswal Jain	SAS	6	Indo-European	India	Nakatsuka et al., 2017
Palliyar	SAS	26	Dravidian	India	Nakatsuka et al., 2017
Panta Kapu	SAS	15	Indo-European	India	Nakatsuka et al., 2017
Patel	SAS	7	Indo-European	India	Nakatsuka et al., 2017
Pathan	SAS	23	Indo-European	Pakistan	Patterson et al., 2012
Pulliyar	SAS	34	Dravidian	India	Nakatsuka et al., 2017
Punjabi	SAS	8	Indo-European	Pakistan	Lazaridis et al., 2014
Reddy Telangana	SAS	7	Dravidian	India	Nakatsuka et al., 2017
Scheduled Caste Karnataka	SAS	5	Dravidian	India	Nakatsuka et al., 2017
Sikh Jatt1	SAS	7	Indo-European	India	Nakatsuka et al., 2017
Sikh Jatt2	SAS	27	Indo-European	India	Nakatsuka et al., 2017
Sindhi Pakistan	SAS	18	Indo-European	Pakistan	Patterson et al., 2012
Ulladan	SAS	16	Dravidian	India	Nakatsuka et al., 2017
Vysya	SAS	39	Dravidian	India	Nakatsuka et al., 2017
Yadav Pondicherry	SAS	12	Dravidian	India	Nakatsuka et al., 2017
Yadav Rajasthan	SAS	5	Indo-European	India	Nakatsuka et al., 2017
Yerukali	SAS	5	Dravidian	India	Nakatsuka et al., 2017

### Sheet: haplotype based analysed
Adi Dravider	surrogate
Coorghi	surrogate
Scheduled Caste Karnataka	surrogate
Bhumihar	surrogate
Dhobi	surrogate
Gujarati1	surrogate
Gujarati2	surrogate
Jew Cochin1	surrogate
Jew Cochin2	surrogate
Bengali	surrogate
Atayal	surrogate
Borneo	surrogate
Boy	surrogate
Cambodian	surrogate
Colao	surrogate
Dai	surrogate
Dao	surrogate
Dong	surrogate
Dong Hunan	surrogate
Dusun	surrogate
Gelao	surrogate
Kankanaey	surrogate
Khomu	surrogate
Kinh	surrogate
Lachi	surrogate
Lahu	surrogate
Lao	surrogate
Laotian	surrogate
Li	surrogate
Maonan	surrogate
Miao	surrogate
Mulam	surrogate
Murut	surrogate
Naxi	surrogate
Nung	surrogate
Semende	surrogate
She	surrogate
Tay	surrogate
Thai VN	surrogate
Zhuang	surrogate
Bamar	surrogate
Malay	surrogate
Cham	surrogate
Blang	surrogate
Hmong Njua	surrogate
Htin Pray	surrogate
IuMien	surrogate
Karen Pwo	surrogate
Lawa Eastern	surrogate
Lawa Western	surrogate
Lisu	surrogate
Soa	surrogate
Malay (Thailand)	surrogate
Akha	surrogate
Hmong	surrogate
Htin Mal	surrogate
Sgaw Karen	surrogate
Lawa	surrogate
Mlabri	surrogate
Mon (Changmai et al., 2022)	surrogate
Khmer	surrogate
Kuy	surrogate
Nyahkur	surrogate
Hakka Taiwan	surrogate
Han	surrogate
Han Taiwan	surrogate
Japanese	surrogate
Korean	surrogate
Qiang	surrogate
Sherpa	surrogate
Tu	surrogate
Tujia	surrogate
Yi	surrogate
Mon (Kutanan et al., 2021)	surrogate
Maniq	surrogate
Black Tai	target
Bru	target
Central Thai	target
Hmong Daw	target
Kalueang	target
Karen Padaung	target
Khmu	target
Khonmueang	target
Khuen	target
Lao Isan	target
Lue (Changmai et al., 2022)	target
Lue (Kutanan et al., 2021)	target
Nyaw	target
Palaung	target
Phuan	target
Phutai	target
Saek	target
Shan	target
Southern Thai	target
Yuan	target

### Sheet: reference
Changmai, P. et al. Indian genetic heritage in Southeast Asian populations. PLOS Genet. 18, e1010036 (2022).
Kutanan, W. et al. Reconstructing the Human Genetic History of Mainland Southeast Asia: Insights from Genome-Wide Data from Thailand and Laos. Mol. Biol. Evol. 38, 3459–3477 (2021).
Lazaridis I, Patterson N, Mittnik A, Renaud G, Mallick S, Kirsanow K, et al. Ancient human genomes suggest three ancestral populations for present-day Europeans. Nature. 2014;513(7518):409–13.
Lipson M, Cheronet O, Mallick S, Rohland N, Oxenham M, Pietrusewsky M, et al. Ancient genomes document multiple waves of migration in Southeast Asian prehistory. Science (80- ). 2018 Jul 6;361(6397):92 LP – 95.
Liu D, Duong NT, Ton ND, Van Phong N, Pakendorf B, Van Hai N, et al. Extensive Ethnolinguistic Diversity in Vietnam Reflects Multiple Sources of Genetic Diversity. Mol Biol Evol . 2020 Sep 1;37(9):2503–19.
Mallick S, Li H, Lipson M, Mathieson I, Gymrek M, Racimo F, et al. The Simons Genome Diversity Project: 300 genomes from 142 diverse populations. Nature. 2016;538(7624):201–6.
Nakatsuka N, Moorjani P, Rai N, Sarkar B, Tandon A, Patterson N, et al. The promise of discovering population-specific disease-associated genes in South Asia. Nat Genet. 2017 Sep;49(9):1403–7.
Patterson N, Moorjani P, Luo Y, Mallick S, Rohland N, Zhan Y, et al. Ancient Admixture in Human History. Genetics. 2012 Nov 1;192(3):1065 LP – 1093.
Qin P, Stoneking M. Denisovan Ancestry in East Eurasian and Native American Populations. Mol Biol Evol. 2015 Oct;32(10):2665–74.
Skoglund P, Posth C, Sirak K, Spriggs M, Valentin F, Bedford S, et al. Genomic insights into the peopling of the Southwest Pacific. Nature. 2016 Oct;538(7626):510–3.
Wang CC, Yeh HY, Popov AN, Zhang HQ, Matsumura H, Sirak K, et al. Genomic insights into the formation of human populations in East Asia. Nature. 2021;591: 413–419.
