## Supplemental Table 2 for "Reconstructing the genetic history of Kra-Dai speakers from Thailand"

### Sheet: populations
Adi Dravider	surrogate
Coorghi	surrogate
Scheduled Caste Karnataka	surrogate
Bhumihar	surrogate
Dhobi	surrogate
Gujarati1	surrogate
Gujarati2	surrogate
Jew Cochin1	surrogate
Jew Cochin2	surrogate
Bengali	surrogate
Atayal	surrogate
Borneo	surrogate
Boy	surrogate
Cambodian	surrogate
Colao	surrogate
Dai	surrogate
Dao	surrogate
Dong	surrogate
Dong Hunan	surrogate
Dusun	surrogate
Gelao	surrogate
Kankanaey	surrogate
Khomu	surrogate
Kinh	surrogate
Lachi	surrogate
Lahu	surrogate
Lao	surrogate
Laotian	surrogate
Li	surrogate
Maonan	surrogate
Miao	surrogate
Mulam	surrogate
Murut	surrogate
Naxi	surrogate
Nung	surrogate
Semende	surrogate
She	surrogate
Tay	surrogate
Thai VN	surrogate
Zhuang	surrogate
Bamar	surrogate
Malay	surrogate
Cham	surrogate
Blang	surrogate
Hmong Njua	surrogate
Htin Pray	surrogate
IuMien	surrogate
Karen Pwo	surrogate
Lawa Eastern	surrogate
Lawa Western	surrogate
Lisu	surrogate
Soa	surrogate
Malay (Thailand)	surrogate
Akha	surrogate
Hmong	surrogate
Htin Mal	surrogate
Sgaw Karen	surrogate
Lawa	surrogate
Mlabri	surrogate
Mon (Changmai et al., 2022)	surrogate
Khmer	surrogate
Kuy	surrogate
Nyahkur	surrogate
Hakka Taiwan	surrogate
Han	surrogate
Han Taiwan	surrogate
Japanese	surrogate
Korean	surrogate
Qiang	surrogate
Sherpa	surrogate
Tu	surrogate
Tujia	surrogate
Yi	surrogate
Mon (Kutanan et al., 2021)	surrogate
Maniq	surrogate
Black Tai	target
Bru	target
Central Thai	target
Hmong Daw	target
Kalueang	target
Karen Padaung	target
Khmu	target
Khonmueang	target
Khuen	target
Lao Isan	target
Lue (Changmai et al., 2022)	target
Lue (Kutanan et al., 2021)	target
Nyaw	target
Palaung	target
Phuan	target
Phutai	target
Saek	target
Shan	target
Southern Thai	target
Yuan	target

### Sheet: SOURCEFIND
				reference	Kutanan et al., 2021	Patterson et al., 2012	Kutanan et al., 2021	Liu et al., 2020	Lazaridis et al., 2014	Changmai et al., 2022	Changmai et al., 2022	Kutanan et al., 2021	Kutanan et al., 2021	Kutanan et al., 2021	Kutanan et al., 2021	Kutanan et al., 2021	Changmai et al., 2022	Kutanan et al., 2021	Patterson et al., 2012	Lazaridis et al., 2014	Liu et al., 2020	Patterson et al., 2012	Wang et al., 2021	Skoglund et al., 2016 + Kutanan et al., 2021	Wang et al., 2021	Liu et al., 2020	Wang et al., 2021	Skoglund et al., 2016	Skoglund et al., 2016	Patterson et al., 2012	Kutanan et al., 2021	Changmai et al., 2022	Wang et al., 2021	Patterson et al., 2012	Patterson et al., 2012	Patterson et al., 2012
				language family (source)	Austroasiatic	Austroasiatic	Austroasiatic	Austroasiatic	Austroasiatic	Austroasiatic	Austroasiatic	Austroasiatic	Austroasiatic	Austroasiatic	Austroasiatic	Austronesian	Hmong-Mien	Hmong-Mien	Hmong-Mien	Indo-European	Kra-Dai	Kra-Dai	Kra-Dai	Kra-Dai	Kra-Dai	Kra-Dai	Kra-Dai	Sino-Tibetan	Sino-Tibetan	Sino-Tibetan	Sino-Tibetan	Sino-Tibetan	Sino-Tibetan	Sino-Tibetan	Sino-Tibetan	Sino-Tibetan
target group	latitude	longitude	reference	language_family (target)	Blang	Cambodian	Htin Pray	Khomu	Kinh	Kuy Suay	Lawa	Lawa Eastern	Lawa Western	Mon (Kutanan et al. 2021)	Soa	Malay (Thailand)	Hmong	Hmong Njua	Miao	Bengali	Colao	Dai	Gelao	Lao	Li	Thai VN	Zhuang	Bamar	Hakka Taiwan	Han	Karen Pwo	Karen Sgaw	Qiang	Tu	Tujia	Yi	comment
Black Tai	17.79	101.73	Kutanan et al. 2021	Kra-Dai	0.000333333	0.00466667	0	0	0.011	0	0	0	0	0	0	0	0	0	0	0	0	0.00733333	0	0.581	0.042	0.133	0.209333	0.000333333	0.000666667	0	0	0	0	0	0	0.000333333
Bru	17.39	103.7	Kutanan et al. 2021	Austroasiatic	0.002	0.656667	0.000666667	0	0	0.0136667	0	0	0	0.001	0.317667	0	0	0	0.000333333	0	0	0	0	0.00433333	0.000333333	0	0	0	0.000333333	0	0	0	0	0	0	0
Central Thai	13.71	99.77	Kutanan et al. 2021	Kra-Dai	0	0.0753333	0	0	0.012	0	0	0	0	0.003	0	0.0456667	0	0	0	0.0113333	0	0.00266667	0	0.518667	0.003	0	0.00433333	0.243	0.00433333	0.006	0	0	0	0	0.00166667	0	one group sampled at two locations
Central Thai	13.74	100.07	Kutanan et al. 2021	Kra-Dai	0	0.0753333	0	0	0.012	0	0	0	0	0.003	0	0.0456667	0	0	0	0.0113333	0	0.00266667	0	0.518667	0.003	0	0.00433333	0.243	0.00433333	0.006	0	0	0	0	0.00166667	0	one group sampled at two locations
Hmong Daw	19.9	100.11	Kutanan et al. 2021	Hmong-Mien	0	0	0	0	0.002	0	0	0	0	0	0	0	0.39	0.325667	0.101667	0	0.033	0.00133333	0.0233333	0.002	0.005	0.001	0.0953333	0	0	0	0	0	0	0	0	0
Kalueang	17.33	104.59	Kutanan et al. 2021	Kra-Dai	0.000666667	0.171	0.000333333	0.000333333	0	0.000333333	0	0	0	0	0.0636667	0.000666667	0	0	0	0	0	0.000333333	0	0.750333	0	0	0.00433333	0	0	0	0	0	0	0	0	0
Karen Padaung	19.14	97.93	Kutanan et al. 2021	Sino-Tibetan	0.011	0.460333	0	0	0	0	0.0103333	0.0866667	0.0296667	0.00566667	0	0	0	0	0	0	0	0	0	0	0	0	0	0	0	0	0.023	0.212333	0.0586667	0	0	0.0963333
Khmu	19.49	100.89	Kutanan et al. 2021	Austroasiatic	0.038	0.38	0.0603333	0.094	0	0	0.003	0.000666667	0.00433333	0	0	0	0	0	0	0	0	0	0	0.414333	0	0	0	0	0	0	0	0.001	0	0	0	0
Khonmueang	19.02	98.58	Kutanan et al. 2021	Kra-Dai	0.00166667	0.0156667	0	0.000333333	0.0443333	0	0	0	0	0.0106667	0	0.001	0	0	0	0	0	0.158667	0	0.435667	0.003	0	0.227	0.07	0.005	0.005	0.00166667	0.00766667	0	0.004	0	0	one group sampled at two locations
Khonmueang	19.58	99.51	Kutanan et al. 2021	Kra-Dai	0.00166667	0.0156667	0	0.000333333	0.0443333	0	0	0	0	0.0106667	0	0.001	0	0	0	0	0	0.158667	0	0.435667	0.003	0	0.227	0.07	0.005	0.005	0.00166667	0.00766667	0	0.004	0	0	one group sampled at two locations
Khuen	18.38	98.51	Kutanan et al. 2021	Kra-Dai	0	0.00466667	0	0	0.026	0	0	0.000666667	0	0.00866667	0	0.00133333	0	0	0	0	0	0.165667	0	0.420667	0	0	0.345	0.005	0	0.00133333	0.00133333	0.002	0	0.001	0.001	0.00266667
Lao Isan	15.62	103.5	Kutanan et al. 2021	Kra-Dai	0	0.324333	0	0	0	0.000333333	0	0	0	0.00133333	0.000333333	0	0	0	0	0	0	0.00733333	0	0.654	0.000333333	0	0.00166667	0.00233333	0	0	0	0.000333333	0	0	0	0	one group sampled at two locations
Lao Isan	15.81	102.03	Kutanan et al. 2021	Kra-Dai	0	0.324333	0	0	0	0.000333333	0	0	0	0.00133333	0.000333333	0	0	0	0	0	0	0.00733333	0	0.654	0.000333333	0	0.00166667	0.00233333	0	0	0	0.000333333	0	0	0	0	one group sampled at two locations
Lue	19.09	100.56	Kutanan et al. 2021	Kra-Dai	0	0.00566667	0	0	0.001	0	0	0	0	0.00166667	0	0	0	0	0	0.000333333	0	0.186333	0.000333333	0.367667	0.00633333	0.00566667	0.413333	0.000666667	0	0.00366667	0	0	0	0	0.00166667	0
Lue	20.26	99.53	Changmai et al. 2022	Kra-Dai	0.00133333	0.00466667	0	0	0.0336667	0	0	0	0	0.00166667	0	0.00166667	0	0	0	0	0	0.227667	0	0.342667	0.000333333	0.001	0.352667	0.00166667	0.00733333	0.00966667	0	0	0.00133333	0.00366667	0	0.002
Nyaw	17.55	104.09	Kutanan et al. 2021	Kra-Dai	0.001	0.0306667	0	0.000666667	0.000333333	0	0	0	0	0.000333333	0.016	0.000333333	0	0	0	0	0	0	0	0.938667	0.000666667	0.001	0	0.000333333	0	0	0	0	0	0	0	0
Palaung	20.25	99.52	Kutanan et al. 2021	Austroasiatic	0.0923333	0.0356667	0	0	0	0	0.00466667	0.00533333	0.001	0	0	0	0	0	0	0	0	0.000333333	0	0.303667	0	0	0.001	0.348667	0	0.00133333	0.000333333	0	0.021	0.000666667	0	0.179667
Phuan	17.51	99.77	Kutanan et al. 2021	Kra-Dai	0	0.001	0	0	0.0103333	0	0	0	0	0.001	0	0	0	0	0	0.000333333	0	0	0	0.703667	0.0486667	0.00566667	0.210667	0.00133333	0	0.001	0	0	0.000333333	0.000333333	0.000333333	0
Phutai	17.28	103.65	Kutanan et al. 2021	Kra-Dai	0	0	0	0	0.001	0	0	0	0	0	0.0423333	0	0	0	0.000666667	0	0	0.001	0	0.949667	0.001	0.000666667	0	0	0	0.000333333	0	0	0	0	0	0
Saek	17.45	104.74	Kutanan et al. 2021	Kra-Dai	0	0	0	0	0.00466667	0	0	0	0	0	0.0256667	0	0	0	0	0	0	0.00266667	0	0.945	0.00366667	0.000666667	0.009	0	0	0	0	0	0	0	0.000333333	0
Shan	19.37	98.14	Kutanan et al. 2021	Kra-Dai	0	0	0	0.00133333	0	0	0	0.0346667	0.000333333	0.000666667	0	0	0	0	0	0	0	0.00333333	0	0.61	0.00466667	0	0.00266667	0.122333	0.0106667	0.007	0	0.073	0.00366667	0.0553333	0.0173333	0.0326667
Southern Thai	8.31	100.05	Kutanan et al. 2021	Kra-Dai	0	0.0276667	0	0	0.0183333	0	0	0	0	0	0	0.655667	0	0	0	0.00466667	0	0.000666667	0	0.0196667	0.00566667	0.000666667	0.0176667	0.106	0.0516667	0.0176667	0	0	0	0.00333333	0.0163333	0
Yuan	13.54	99.83	Kutanan et al. 2021	Kra-Dai	0	0.00966667	0	0	0.0106667	0	0.000333333	0	0	0.002	0	0.00166667	0	0	0	0	0	0.024	0	0.776333	0.0106667	0.002	0.115	0.00633333	0.00166667	0.001	0	0	0.000333333	0.001	0.0153333	0.003
