## Supplemental Table 3 for "Reconstructing the genetic history of Kra-Dai speakers from Thailand"

### Sheet: GLOBETROTTER
			100 bootstrap replicates				1-DATE FIT EVIDENCE, DATE ESTIMATE, SINGLE BEST-FITTING DONORS												2-DATE FIT EVIDENCE, DATE ESTIMATES, SINGLE BEST-FITTING DONORS
target group	language family	GlobeTrotter conclusion	lower CI from 100 bootstraps, generations	upper CI from 100 bootstraps, generations	lower CI from 100 bootstraps, years	upper CI from 100 bootstraps, years	date of the admixture event(s), generations	max. R2 fit	fit quality, 1 adm. event	fit quality, 2 adm. events	event 1, inferred source 1	event 1, source 1 admixture proportion	event 1, inferred source 2	event 1, source 2 admixture proportion	event 2, inferred source 1	event 2, source 1 admixture proportion	event 2, inferred source 2	event 2, source 2 admixture proportion	date of admixture event 1, generations	date of admixture event 2, generations	max. score	event 1, inferred source 1	event 1, source 1 admixture proportion	event 1, inferred source 2	event 1, source 2 admixture proportion	event 2, inferred source 1	event 2, source 1 admixture proportion	event 2, inferred source 2	event 2, source 2 admixture proportion
Bru	Austroasiatic	unclear	10.499	22.6021	304.472	655.46	1	0.171605	0.992775	0.9995	Cambodian	0.19	Soa	0.81	Soa	0.31	Soa	0.69	1.0094	38.0278	0.0411824	Cambodian	0.21	Soa	0.79	Cambodian	0.43	Soa	0.57
Khmu	Austroasiatic	unclear	3.08907	5.5522	89.5831	161.014	2.54952	0.29636	0.989884	0.998737	Htin Pray	0.18	Laotian	0.82	Cambodian	0.28	Laotian	0.72	3.11535	15.2876	0.0457938	Cambodian	0.44	Laotian	0.56	Khomu	0.26	Laotian	0.74
Palaung	Austroasiatic	one-date multiway	20.797	22.8957	603.114	663.975	25.3844	0.695431	0.971897	0.989406	Bengali	0.25	Bamar	0.75	Bamar	0.47	Lao	0.53	2.6035	24.606	0.0425197	Yi	0.38	Bamar	0.62	Bengali	0.23	Bamar	0.77
Hmong Daw	Hmong-Mien	one-date multiway	20.357	21.9701	590.354	637.133	24.5177	0.572079	0.865825	0.996951	Zhuang	0.21	Hmong	0.79	Hmong	0.5	Hmong Njua	0.5	1.97627	30.4296	0.0628477	Hmong	0.27	Hmong Njua	0.73	Hmong Njua	0.49	Hmong	0.51
Black Tai	Kra-Dai	unclear	13.4789	16.6804	390.887	483.732	14.8101	0.221378	0.969023	0.996774	Thai VN	0.37	Lao	0.63	Zhuang	0.46	Laotian	0.54	2.27423	15.7009	0.0448869	Thai VN	0.35	Lao	0.65	Lao	0.46	Li	0.54
Central Thai	Kra-Dai	one-date	26.3421	27.0822	763.921	785.383	27.1958	0.965729	0.999288	0.999845	Gujarati 2	0.24	Cham	0.76	Han	0.45	Cambodian	0.55	2.82507	35.1601	0.164177	Mon (Kutanan et al. 2021)	0.27	Cham	0.73	Gujarati 2	0.23	Cham	0.77
Kalueang	Kra-Dai	one-date	13.261	15.2858	384.569	443.289	16.9436	0.457583	0.983146	0.995308	Cambodian	0.42	Lao	0.58	Cambodian	0.19	Lao	0.81	2.80242	38.3714	0.0601526	Soa	0.19	Lao	0.81	Cambodian	0.34	Lao	0.66
Khonmueang	Kra-Dai	one-date multiway	12.3785	13.2939	358.975	385.523	13.4462	0.893016	0.969237	0.992804	Gujarati 2	0.16	Lao	0.84	Dai	0.46	Lao	0.54	2.79391	25.6731	0.124127	Bengali	0.24	Zhuang	0.76	Gujarati 2	0.17	Lao	0.83
Khuen	Kra-Dai	one-date multiway	12.418	14.301	360.122	414.73	12.4223	0.357394	0.922267	0.988661	Bamar	0.2	Zhuang	0.8	Dai	0.44	Zhuang	0.56	2.75135	28.3069	0.0699162	Iu Mien	0.38	Dai	0.62	Karen Sgaw	0.17	Zhuang	0.83
Lao Isan	Kra-Dai	one-date	23.8381	24.8716	691.304	721.277	25.2977	0.902887	0.992942	0.997574	Bengali	0.22	Lao	0.78	Cambodian	0.24	Lao	0.76	19.5148	39.2978	0.0517941	Mon (Kutanan et al. 2021)	0.21	Lao	0.79	Bengali	0.23	Lao	0.77
Lue	Kra-Dai	unclear	5.69208	8.46559	165.07	245.502	19.2301	0.123892	0.894713	0.968879	Lao	0.44	Dai	0.56	Lao	0.48	Lao	0.52	1.23154	26.2496	0.0417321	Cambodian	0.31	Dai	0.69	Lao	0.47	Dai	0.53
Lue	Kra-Dai	unclear	24.6382	30.6415	714.508	888.603	35.039	0.226021	0.937625	0.983649	Bamar	0.5	Dai	0.5	Zhuang	0.49	Lao	0.51	1.04725	56.3343	0.0684336	Zhuang	0.45	Dai	0.55	Bamar	0.48	Dai	0.52
Nyaw	Kra-Dai	one-date	16.0517	17.3782	465.499	503.966	18.1222	0.425754	0.983349	0.994449	Soa	0.16	Lao	0.84	Cambodian	0.19	Lao	0.81	5.75728	21.173	0.0526765	Soa	0.22	Laotian	0.78	Cambodian	0.47	Li	0.53
Phuan	Kra-Dai	uncertain	13.7451	15.1114	398.608	438.229	14.4211	0.621921	0.913739	0.98023	Cambodian	0.21	Zhuang	0.79	Mon (Kutanan et al. 2021)	0.29	Laotian	0.71	1.87651	24.0997	0.0543956	Lao	0.42	Li	0.58	Cambodian	0.22	Zhuang	0.78
Phutai	Kra-Dai	one-date	14.3068	16.3967	414.896	475.505	16.7338	0.324555	0.997302	0.999214	Soa	0.26	Laotian	0.74	Lao	0.41	Lao	0.59	1.00007	36.3898	0.0434924	Thai VN	0.34	Lao	0.66	Soa	0.19	Laotian	0.81
Saek	Kra-Dai	one-date	13.7721	15.4371	399.39	447.675	16.2154	0.464198	0.975812	0.99214	Cambodian	0.39	Kinh	0.61	Cambodian	0.12	Lao	0.88	9.21156	145.075	0.0911646	Cambodian	0.46	Kinh	0.54	Soa	0.2	Lao	0.8
Shan	Kra-Dai	one-date multiway	15.2111	17.021	441.122	493.608	15.2047	0.426527	0.957065	0.995462	Bamar	0.33	Lao	0.67	Bamar	0.17	Lao	0.83	9.19143	24.0808	0.0386329	Bamar	0.35	Lao	0.65	Lao	0.32	Bamar	0.68
Southern Thai	Kra-Dai	one-date	27.1342	28.1109	786.893	815.216	28.5854	0.950006	0.99935	0.999729	Gujarati 2	0.31	Kinh	0.69	Malay	0.2	Bamar	0.8	3.66689	43.1462	0.244206	Gujarati 2	0.28	Malay	0.72	Gujarati 2	0.32	Kinh	0.68
Yuan	Kra-Dai	uncertain	14.8889	16.8835	431.779	489.622	16.6294	0.6949	0.906918	0.97356	Maniq	0.11	Lao	0.89	Cambodian	0.45	Zhuang	0.55	1.00003	39.2134	0.0718702	Htin Pray	0.18	Li	0.82	Adi Dravider	0.16	Lao	0.84
Karen Padaung	Sino-Tibetan	unclear	29.6523	36.4359	859.918	1056.64	19.7971	0.174209	0.954567	0.996444	Bamar	0.39	Karen Sgaw	0.61	Karen Sgaw	0.4	Bamar	0.6	2.59403	24.4213	0.0309037	Karen Sgaw	0.43	Karen Pwo	0.57	Bamar	0.46	Karen Sgaw	0.54
												1		1		1		1					1		1		1		1

### Sheet: populations
Adi Dravider	surrogate
Coorghi	surrogate
Scheduled Caste Karnataka	surrogate
Bhumihar	surrogate
Dhobi	surrogate
Gujarati1	surrogate
Gujarati2	surrogate
Jew Cochin1	surrogate
Jew Cochin2	surrogate
Bengali	surrogate
Atayal	surrogate
Borneo	surrogate
Boy	surrogate
Cambodian	surrogate
Colao	surrogate
Dai	surrogate
Dao	surrogate
Dong	surrogate
Dong Hunan	surrogate
Dusun	surrogate
Gelao	surrogate
Kankanaey	surrogate
Khomu	surrogate
Kinh	surrogate
Lachi	surrogate
Lahu	surrogate
Lao	surrogate
Laotian	surrogate
Li	surrogate
Maonan	surrogate
Miao	surrogate
Mulam	surrogate
Murut	surrogate
Naxi	surrogate
Nung	surrogate
Semende	surrogate
She	surrogate
Tay	surrogate
Thai VN	surrogate
Zhuang	surrogate
Bamar	surrogate
Malay	surrogate
Cham	surrogate
Blang	surrogate
Hmong Njua	surrogate
Htin Pray	surrogate
IuMien	surrogate
Karen Pwo	surrogate
Lawa Eastern	surrogate
Lawa Western	surrogate
Lisu	surrogate
Soa	surrogate
Malay (Thailand)	surrogate
Akha	surrogate
Hmong	surrogate
Htin Mal	surrogate
Sgaw Karen	surrogate
Lawa	surrogate
Mlabri	surrogate
Mon (Changmai et al., 2022)	surrogate
Khmer	surrogate
Kuy	surrogate
Nyahkur	surrogate
Hakka Taiwan	surrogate
Han	surrogate
Han Taiwan	surrogate
Japanese	surrogate
Korean	surrogate
Qiang	surrogate
Sherpa	surrogate
Tu	surrogate
Tujia	surrogate
Yi	surrogate
Mon (Kutanan et al., 2021)	surrogate
Maniq	surrogate
Black Tai	target
Bru	target
Central Thai	target
Hmong Daw	target
Kalueang	target
Karen Padaung	target
Khmu	target
Khonmueang	target
Khuen	target
Lao Isan	target
Lue (Changmai et al., 2022)	target
Lue (Kutanan et al., 2021)	target
Nyaw	target
Palaung	target
Phuan	target
Phutai	target
Saek	target
Shan	target
Southern Thai	target
Yuan	target
